# COX-1 – lipid interactions: arachidonic acid, cholesterol, and phospholipid binding to the membrane binding domain of COX-1

**DOI:** 10.1101/2020.05.21.109363

**Authors:** Besian I. Sejdiu, D. Peter Tieleman

## Abstract

Cyclooxygenases carry out the committed step in prostaglandin synthesis and are the target of NSAIDs, the most widely used class of drugs in alleviating pain, fever, and inflammation. While extensively studied, one aspect of their biology that has been neglected is their interaction with membrane lipids. Such lipid-protein interactions have been shown to be a driving force behind membrane protein function and activity. Cyclooxygenases (COX-1 and COX-2) are bound on the luminal side of the endoplasmic reticulum membrane. The entrance to their active site is formed by a long hydrophobic channel which is used by the cyclooxygenase natural substrate, arachidonic acid, to access the enzyme. Using atomistic and coarse-grained simulations, we show that several membrane lipids are capable of accessing the same hydrophobic channel. We observe the preferential binding of arachidonic acid, cholesterol and glycerophospholipids with residues lining the cavity of the channel. We find that the membrane binding domain (MBD) of COX-1 is usually in a lipid-bound state and not empty. This orthosteric binding by other lipids suggests a potential regulatory role of membrane lipids with the possibility of affecting the COX-1 turnover rate. We also observed the unbiased binding of arachidonic acid to the MBD of COX-1 allowing us to clearly delineate its binding pathway. We identified a series of arginine residues as being responsible for guiding arachidonic acid towards the binding site. Finally, we were also able to identify the mechanism by which COX-1 induces a positive curvature on the membrane environment.
