## Supplementary tables for "COX-1 – lipid interactions: arachidonic acid, cholesterol, and phospholipid binding to the membrane binding domain of COX-1"

### Sheet: Tables S2 and S3
	Table S2: Lipid composition of the complex membrane setup containing 63 different lipid types.					Table S3: Lipid composition ER-membrane mimicking setups with 3, 5 and 6% cholesterol content. The system with 5% cholesterol also contains a larger amount of arachidonic acid.
	complex membrane					3% cholesterol				5% cholesterol				6% cholesterol
	UPPER		LOWER			UPPER		LOWER		UPPER		LOWER		UPPER		LOWER
	POPC	327	POPC	151		POPC	195	POPC	184	POPC	175	POPC	164	POPC	189	POPC	178
	DOPC	28	DOPC	13		PIPC	196	PIPC	184	PIPC	176	PIPC	164	PIPC	190	PIPC	178
	PIPC	480	PIPC	223		POPE	104	POPE	72	POPE	94	POPE	65	POPE	101	POPE	70
	PEPC	19	PEPC	9		PIPE	104	PIPE	72	PIPE	94	PIPE	65	PIPE	101	PIPE	70
	PAPC	76	PAPC	35		DPSM	12	DPSM	12	DPSM	11	DPSM	11	DPSM	12	DPSM	12
	DAPC	9	DAPC	4		PNSM	13	PNSM	13	PNSM	12	PNSM	12	PNSM	13	PNSM	13
	PUPC	19	PUPC	9		CHOL	19	POPS	18	CHOL	29	POPS	16	CHOL	37	POPS	18
	POPE	36	POPE	157		ACN	6	PIPS	20	ACN	58	PIPS	17	ACN	6	PIPS	19
	DOPE	12	DOPE	52				CHOL	20			CHOL	29			CHOL	37
	PIPE	24	PIPE	104				ACN	6			ACN	58			ACN	6
	PQPE	6	PQPE	26
	PAPE	33	PAPE	144
	DAPE	21	DAPE	91
	PUPE	12	PUPE	52
	DUPE	6	DUPE	26
	DPSM	165	DPSM	76
	DBSM	36	DBSM	16
	DXSM	67	DXSM	31
	POSM	10	POSM	4
	PGSM	10	PGSM	4
	PNSM	103	PNSM	48
	BNSM	51	BNSM	23
	XNSM	72	XNSM	33
	DPG1	24	POPS	55
	DXG1	13	PIPS	21
	PNG1	17	PQPS	10
	XNG1	13	PAPS	127
	DPG3	24	DAPS	5
	DXG3	13	PUPS	49
	PNG3	17	DUPS	5
	XNG3	13	POPI	37
	DPCE	8	PIPI	33
	DXCE	4	PAPI	33
	PNCE	6	PUPI	14
	XNCE	4	POPA	12
	PPC	17	PIPA	10
	OPC	5	PAPA	10
	IPC	4	PUPA	4
	APC	4	POP1	13
	UPC	1	POP2	13
	PODG	5	POP3	13
	PIDG	4	DPCE	3
	PADG	4	DXCE	2
	PUDG	1	PNCE	2
	CHOL	863	XNCE	2
			PODG	6
			PIDG	5
			PADG	5
			PUDG	2
			CHOL	710
